# Quantifying the number of translatable transcripts through the use of OMICs involved in post-transcriptional regulation

**DOI:** 10.1101/2022.06.20.496876

**Authors:** Juan Ochoteco Asensio, Jos Kleinjans, Florian Caiment

## Abstract

Transcriptomics is nowadays frequently used as an analytical tool to study the extent of cell expression changes between two phenotypes or between different conditions. However, an important portion of the significant changes observed in transcriptomics at the gene level is usually not consistently detected at the protein level by proteomics. This poor correlation between the measured transcriptome and proteome is probably mainly due to post-transcriptional regulation, among which miRNA and circRNA have been proposed to play an important role. Therefore, since both miRNA and circRNA are also quantified by transcriptomics, we proposed to build a model taking those factors into account to estimate, for each transcript, the fraction of transcripts that would be available for translation. Using a dataset of cells exposed to diverse compounds, we evaluated how our model was able to improve the correlation between the assessed transcriptome and proteome expression level. The results show that the model improved the correlation for a subset of genes, probably due to the regulation of different miRNAs across the genome.
