## Supplementary Table GO terms 2 for "Quantifying the number of translatable transcripts through the use of OMICs involved in post-transcriptional regulation"

### Sheet: GO_terms_GOrilla_venndiagram_nu
	GO terms	TPM	BOTH	TRT
	5FU	97	18	13	TRUE
	AMI	121	12	11	TRUE
	CEL	40	5	9	FALSE
	DOC	72	7	17	FALSE
	DOX	58	29	30	FALSE
	EPI	156	79	43	TRUE
	MXT	62	9	9	TRUE
	PTX	52	5	11	FALSE
