## Supplementary Data 1 for "Quantifying the number of translatable transcripts through the use of OMICs involved in post-transcriptional regulation"

### Sheet: Cross-omics
			Non-Coding	Coding	circRNAs	miRNAs					Proteomics	Proteomics Expressed Max	miRNA	miRNA Expressed Max	Transcriptomics
			126831	85108	9138	0					956	1026	818	901	38730
						2700					1392
											68.6782
											2.98046		2.91275		4.58805
																90
												12589.3	15848.9	19952.6	25118.9	31622.8

### Sheet: DEA_theVStox
Compound		TP	TN	DEPs	DEGs	TP	TN	FP	FN	Sensitivity	Specificity	Accuracy	Sensitivity	Specificity	Accuracy
5FU	TrT	4	4			9	82	71	38	0.191489	0.535948	0.455
	TPM	0	17			9	102	62	43	0.173077	0.621951	0.513889	0.0184124	-0.0860035	-0.0588889
AMI	TrT	1	12			27	128	125	58	0.317647	0.505929	0.45858
	TPM	1	2			30	128	145	66	0.3125	0.468864	0.428184	0.00514706	0.0370644	0.0303956
CEL	TrT	0	0			2	235	7	81	0.0240964	0.971074	0.729231
	TPM	0	2			2	242	0	83	0.0235294	1	0.746177	0.000566974	-0.0289256	-0.0169466
DOC	TrT	2	1			17	156	49	99	0.146552	0.760976	0.538941
	TPM	1	10			16	168	36	107	0.130081	0.823529	0.562691	0.0164704	-0.0625538	-0.0237503
DOX	TrT	0	0			0	168	0	164	0	1	0.506024
	TPM	0	0			0	190	0	180	0	1	0.513513	0	0	-0.0074894
EPI	TrT	0	0			0	191	0	67	0	1	0.74031
	TPM	0	0			0	219	0	83	0	1	0.725166	0	0	0.0151445
MXT	TrT	0	0			0	202	0	58	0	1	0.776923
	TPM	0	0			0	212	0	60	0	1	0.779412	0	0	-0.0024887
PTX	TrT	0	2			2	208	39	82	0.0238095	0.842105	0.634441
	TPM	0	6			4	218	45	82	0.0465116	0.828897	0.636103	-0.0227021	0.0132079	-0.0016621

### Sheet: DEA_untVSthe
Compound		TP	TN	DEPs	DEGs	TP	TN	FP	FN	Sensitivity	Specificity	Accuracy	Sensitivity	Specificity	Accuracy
5FU	TrT	0	4			29	35	101	19	0.604167	0.257353	0.347826
	TPM	0	0			36	41	106	24	0.6	0.278912	0.371981	0.00416667	-0.0215586	-0.0241546
AMI	TrT	0	4			43	67	182	40	0.518072	0.269076	0.331325
	TPM	0	2			49	84	176	56	0.466667	0.323077	0.364384	0.0514056	-0.0540006	-0.0330583
CEL	TrT	1	2			29	61	216	26	0.527273	0.220217	0.271084
	TPM	0	2			29	75	198	34	0.460317	0.274725	0.309524	0.0669553	-0.0545087	-0.0384395
DOC	TrT	1	5			34	59	166	22	0.607143	0.262222	0.330961
	TPM	0	2			33	69	159	30	0.52381	0.302632	0.350515	0.0833333	-0.0404094	-0.0195546
DOX	TrT	1	2			0	231	1	126	0	0.99569	0.645251
	TPM	1	2			1	254	4	142	0.00699301	0.984496	0.63591	-0.00699301	0.0111935	0.0093412
EPI	TrT	0	3			0	184	0	87	0	1	0.678967
	TPM	0	2			0	219	0	106	0	1	0.673846	0	0	0.0051206
MXT	TrT	1	5			41	48	170	26	0.61194	0.220183	0.312281
	TPM	1	2			43	53	169	32	0.573333	0.238739	0.323232	0.038607	-0.0185553	-0.0109516
PTX	TrT	1	7			44	70	180	41	0.517647	0.28	0.340299
	TPM	0	2			48	65	199	44	0.521739	0.246212	0.317416	-0.00409207	0.0337879	0.0228828
	216

### Sheet: DEA_untVStox
Compound		TP	TN	DEPs	DEGs	TP	TN	FP	FN	Sensitivity	Specificity	Accuracy	Sensitivity	Specificity	Accuracy
5FU	TrT	1	5			32	44	101	21	0.603774	0.303448	0.383838
	TPM	1	0			38	39	117	20	0.655172	0.25	0.359813	-0.0513988	0.0534483	0.0240253
AMI	TrT	1	4			37	69	201	38	0.493333	0.255556	0.307246
	TPM	0	3			42	89	204	45	0.482759	0.303754	0.344737	0.0105747	-0.0481987	-0.0374904
CEL	TrT	1	2			35	57	225	31	0.530303	0.202128	0.264368
	TPM	2	7			39	72	200	39	0.5	0.264706	0.317143	0.030303	-0.0625782	-0.0527751
DOC	TrT	0	5			33	54	178	33	0.5	0.232759	0.291946
	TPM	0	3			41	61	167	36	0.532468	0.267544	0.334426	-0.0324675	-0.0347852	-0.0424799
DOX	TrT	4	0			0	196	0	124	0	1	0.6125
	TPM	0	4			1	211	9	143	0.00694444	0.959091	0.582418	-0.00694444	0.0409091	0.0300824
EPI	TrT	2	5			0	195	0	66	0	1	0.747126
	TPM	0	2			0	221	0	78	0	1	0.73913	0	0	0.007996
MXT	TrT	0	4			39	42	166	28	0.58209	0.201923	0.294546
	TPM	1	1			43	44	169	32	0.573333	0.206573	0.302083	0.00875622	-0.00464969	-0.0075378
PTX	TrT	1	2			41	74	176	42	0.493976	0.296	0.345345
	TPM	1	4			41	82	185	45	0.476744	0.307116	0.348442	0.0172317	-0.0111161	-0.0030966

### Sheet: DEA_theVStox_limma
Compound		TP	TN	DEPs	DEGs	TP	TN	FP	FN	Sensitivity	Specificity	Accuracy	Sensitivity	Specificity	Accuracy
5FU	TrT	4	4			14	179	81	81	0.147368	0.688462	0.543662	-0.01758	-0.0363447	-0.028169
	TPM	0	17			16	187	71	81	0.164948	0.724806	0.571831
AMI	TrT	1	12			22	332	148	165	0.117647	0.691667	0.530735	-0.0276043	0.0543716	0.0254873
	TPM	1	2			26	311	177	153	0.145251	0.637295	0.505247
CEL	TrT	0	0			2	401	1	149	0.013245	0.997512	0.728752	0.00657837	0.00247522	0.00180832
	TPM	0	2			1	401	2	149	0.00666667	0.995037	0.726944
DOC	TrT	2	1			12	327	72	178	0.0631579	0.819549	0.575552	0.0317443	-0.037235	-0.0135823
	TPM	1	10			6	341	57	185	0.0314136	0.856784	0.589134
DOX	TrT	0	0			0	324	0	309	0	1	0.511848	0	0	0
	TPM	0	0			0	324	0	309	0	1	0.511848
EPI	TrT	0	0			0	377	0	134	0	1	0.737769	0	0	0
	TPM	0	0			0	377	0	134	0	1	0.737769
MXT	TrT	0	0			0	357	0	103	0	1	0.776087	0	0	0
	TPM	0	0			0	357	0	103	0	1	0.776087
PTX	TrT	0	2			3	443	27	150	0.0196078	0.942553	0.715891	-0.00670795	-0.00436825	-0.00642055
	TPM	0	6			4	446	25	148	0.0263158	0.946921	0.722311

### Sheet: DEA_untVSthe_limma
Compound		TP	TN	DEPs	DEGs	TP	TN	FP	FN	Sensitivity	Specificity	Accuracy	Sensitivity	Specificity	Accuracy
5FU	TrT	0	4			33	106	128	70	0.320388	0.452991	0.412463	-0.120788	0.0657574	0.00890208
	TPM	0	0			45	91	144	57	0.441176	0.387234	0.403561
AMI	TrT	0	4			63	229	258	99	0.388889	0.470226	0.449923	-0.00877193	0.00788278	0.0046225
	TPM	0	2			68	221	257	103	0.397661	0.462343	0.4453
CEL	TrT	1	2			44	157	290	66	0.4	0.35123	0.360862	0.0694915	-0.0565144	-0.0305206
	TPM	0	2			39	179	260	79	0.330508	0.407745	0.391382
DOC	TrT	1	5			43	166	249	58	0.425743	0.4	0.405039	0.00266565	-0.0417476	-0.0329457
	TPM	0	2			44	182	230	60	0.423077	0.441748	0.437984
DOX	TrT	1	2			57	201	339	99	0.365385	0.372222	0.37069	0.0240673	-0.0398761	-0.0244253
	TPM	1	2			57	218	311	110	0.341317	0.412098	0.395115
EPI	TrT	0	3			55	159	256	66	0.454545	0.383133	0.399254	0.00293255	-0.0561879	-0.0429104
	TPM	0	2			56	181	231	68	0.451613	0.43932	0.442164
MXT	TrT	1	5			51	126	231	83	0.380597	0.352941	0.360489	-0.0268104	0.0130535	0.00203666
	TPM	1	2			55	121	235	80	0.407407	0.339888	0.358452
PTX	TrT	1	7			58	192	265	113	0.339181	0.420131	0.398089	-0.0521231	0.0496816	0.022293
	TPM	0	2			63	173	294	98	0.391304	0.37045	0.375796

### Sheet: DEA_untVStox_limma
Compound		TP	TN	DEPs	DEGs	TP	TN	FP	FN	Sensitivity	Specificity	Accuracy	Sensitivity	Specificity	Accuracy
5FU	TrT	1	5			39	110	136	66	0.371429	0.447154	0.424501	-0.0848821	0.0560254	0.014245
	TPM	1	0			47	97	151	56	0.456311	0.391129	0.410256
AMI	TrT	1	4			62	212	303	96	0.392405	0.41165	0.407132	-0.0335209	0.0300458	0.0148588
	TPM	0	3			69	195	316	93	0.425926	0.381605	0.392273
CEL	TrT	1	2			56	136	331	56	0.5	0.291221	0.331606	0.0491803	-0.0917116	-0.0656304
	TPM	2	7			55	175	282	67	0.45082	0.382932	0.397237
DOC	TrT	0	5			51	123	293	74	0.408	0.295673	0.321627	-0.0184706	-0.0277837	-0.0277264
	TPM	0	3			58	131	274	78	0.426471	0.323457	0.349353
DOX	TrT	4	0			78	145	318	86	0.47561	0.313175	0.355662	0.0194694	-0.0333163	-0.0207337
	TPM	0	4			78	158	298	93	0.45614	0.346491	0.376396
EPI	TrT	2	5			39	133	280	49	0.443182	0.322034	0.343313	-0.00362669	-0.0416025	-0.0359281
	TPM	0	2			42	148	259	52	0.446809	0.363636	0.379242
MXT	TrT	0	4			52	121	238	77	0.403101	0.337047	0.354508	-0.0730897	0.00279321	-0.0163934
	TPM	1	1			60	121	241	66	0.47619	0.334254	0.370902
PTX	TrT	1	2			58	206	242	107	0.351515	0.459821	0.430669	-0.019554	0.0148875	0.00489396
	TPM	1	4			59	202	252	100	0.371069	0.444934	0.425775
