## Supplementary Data 2 for "Quantifying the number of translatable transcripts through the use of OMICs involved in post-transcriptional regulation"

### Sheet: Sheet2
sum_Seed
targetRNA_TPM_	82.4501	40.8364
	1	0.495286	-0.504714					sum_Seed_proportion_	2.4099
								int_miRNA_sum	2.07866
								int_miRNA_min	1.74197
								int_miRNA_max	2.97405
								int_miRNA_mean	2.66042
								int_miRNA_median	2.53919
								int_miRNA_sd	3.41073
								targetRNA_TPM	1.22826		Untranslated transcripts	2.4099	1.4099
								SUMseeds.targetRNA	1.14634		TPM	1.22826	0.228263
								X.miRNAs	1.14634		Unique interacting micro RNAs	1.14634	0.146341
								sum_miRNA_TPM	1.53912		Interacting miRNA's RPM	1.53912	0.539123
								E_circ_sum	0.909167		circRNA effect	0.909167	-0.0908327
								E_circ_N	1		Unique interacting circular RNAs	1	0
								E_decoy_sum	1.23391		Decoy effect	1.23391	0.233909
								E_decoy_N	1.05831		Unique interacting decoy RNAs	1.05831	0.058306
								TrT	2.75335		TrT	2.75335	1.75335

### Sheet: Sheet1
sum_Seed
targetRNA_TPM_	82.4501	40.8364
	1	0.495286	-0.504714				int_miRNA_min	0.00683997
							int_miRNA_median	0.0591749
		> compare_trt_all_medians(trt_proteomx_best, trt_proteomx, "sum_Seed_proportion_")					int_miRNA_mean	0.296544
		2.4099					int_miRNA_sum	0.413193
		> compare_trt_all_medians(trt_proteomx_best, trt_proteomx, "int_miRNA_sum_")					sum_miRNA_TPM	0.41948
		2.07866					int_miRNA_sd	0.421844
		> compare_trt_all_medians(trt_proteomx_best, trt_proteomx, "int_miRNA_min_")					int_miRNA_max	0.448849
		1.74197					TrT_0.1	0.472599
		> compare_trt_all_medians(trt_proteomx_best, trt_proteomx, "int_miRNA_max_")					targetRNA_TPM	0.495287
		2.97405					E_circ_sum	0.672003
		> compare_trt_all_medians(trt_proteomx_best, trt_proteomx, "int_miRNA_mean_")					E_decoy_sum	0.910893
		2.66042					SUMseeds.targetRNA	0.989789
		> compare_trt_all_medians(trt_proteomx_best, trt_proteomx, "int_miRNA_median_")					X.miRNAs	0.989789
		2.53919					E_circ_N	1.01826
		> compare_trt_all_medians(trt_proteomx_best, trt_proteomx, "int_miRNA_sd_")					E_decoy_N	1.09808
		3.41073					sum_Seed_proportion_	1.17568
		> compare_trt_all_medians(trt_proteomx_best, trt_proteomx, "targetRNA_TPM_")
		1.22826
		> compare_trt_all_medians(trt_proteomx_best, trt_proteomx, "SUMseeds.targetRNA_")
		1.14634
		> compare_trt_all_medians(trt_proteomx_best, trt_proteomx, "X.miRNAs_")
		1.14634
		> compare_trt_all_medians(trt_proteomx_best, trt_proteomx, "sum_miRNA_TPM_")
		1.53912
		> compare_trt_all_medians(trt_proteomx_best, trt_proteomx, "E_circ_sum_")
		0.909167
		> compare_trt_all_medians(trt_proteomx_best, trt_proteomx, "E_circ_N_")
		1
		> compare_trt_all_medians(trt_proteomx_best, trt_proteomx, "E_decoy_sum_")
		1.23391
		> compare_trt_all_medians(trt_proteomx_best, trt_proteomx, "E_decoy_N_")
		1.05831
		> compare_trt_all_medians(trt_proteomx_best, trt_proteomx, "TrT_0.1_")
		2.75335
