## Supplementary Table GO terms 1 for "Quantifying the number of translatable transcripts through the use of OMICs involved in post-transcriptional regulation"

### Sheet: Sheet1
	Compound	Comparison	Quantifier	p. adjusted value	Excl/Incl	GO term	Genes
	5FU	UNTR VS TOX	TPM	0.05	Excl	Ossification	IMPAD1 - inositol monophosphatase domain containing 1
							MEF2D - myocyte enhancer factor 2d
							SUCO - sun domain containing ossification factor
							STC1 - stanniocalcin 1
							SORT1 - sortilin 1
							PDLIM7 - pdz and lim domain 7 (enigma)
							MMP14 - matrix metallopeptidase 14 (membrane-inserted)
							MGP - matrix gla protein
							EXT1 - exostosin glycosyltransferase 1
	5FU	UNTR VS TOX	TPM	0.05	Excl	positive regulation of hemostasis	THBS1 - thrombospondin 1
							ANO6 - anoctamin 6
							SERPINE1 - serpin peptidase inhibitor, clade e (nexin, plasminogen activator inhibitor type 1), member 1
							F2R - coagulation factor ii (thrombin) receptor
	CEL	UNTR VS TOX	TPM	0.05	Excl	regulation of B cell activation	SUPT6H - suppressor of ty 6 homolog (s. cerevisiae)
							SFRP1 - secreted frizzled-related protein 1
							SH3KBP1 - sh3-domain kinase binding protein 1
							TFRC - transferrin receptor (p90, cd71)
							CASP3 - caspase 3, apoptosis-related cysteine peptidase
							CDKN1A - cyclin-dependent kinase inhibitor 1a (p21, cip1)
							MMP14 - matrix metallopeptidase 14 (membrane-inserted)
	CEL	UNTR VS TOX	TPM	0.05	Excl	visual perception	TGFBI - transforming growth factor, beta-induced, 68kda
							PITPNA - phosphatidylinositol transfer protein, alpha
							TIMP3 - timp metallopeptidase inhibitor 3
							ATF6 - activating transcription factor 6
						cellular response to X-ray	NUCKS1 - nuclear casein kinase and cyclin-dependent kinase substrate 1
							XRCC5 - x-ray repair complementing defective repair in chinese hamster cells 5 (double-strand-break rejoining)
	MXT	UNTR VS TOX	TPM	0.05	Excl	eye morphogenesis	COL8A1 - collagen, type viii, alpha 1
							FBN1 - fibrillin 1
							FBN2 - fibrillin 2
							COL5A1 - collagen, type v, alpha 1
	PTX	UNTR VS TOX	TPM	0.05	Excl	multicellular organismal reproductive process	SEPT7 - septin 7
	PTX	UNTR VS TOX	TPM	0.05	Excl		SGPL1 - sphingosine-1-phosphate lyase 1
	PTX	UNTR VS TOX	TPM	0.05	Excl		USP9X - ubiquitin specific peptidase 9, x-linked
	PTX	UNTR VS TOX	TPM	0.05	Excl		PLEKHA1 - pleckstrin homology domain containing, family a (phosphoinositide binding specific) member 1
	PTX	UNTR VS TOX	TPM	0.05	Excl		SMAD1 - smad family member 1
	PTX	UNTR VS TOX	TPM	0.05	Excl		CCNI - cyclin i
	PTX	UNTR VS TOX	TPM	0.05	Excl		PAIP2 - poly(a) binding protein interacting protein 2
	PTX	UNTR VS TOX	TPM	0.05	Excl		NCOA1 - nuclear receptor coactivator 1
	PTX	UNTR VS TOX	TPM	0.05	Excl		KPNA6 - karyopherin alpha 6 (importin alpha 7)
	PTX	UNTR VS TOX	TPM	0.05	Excl		SEPT2 - septin 2
	PTX	UNTR VS TOX	TPM	0.05	Excl		TMED2 - transmembrane emp24 domain trafficking protein 2
	PTX	UNTR VS TOX	TPM	0.05	Excl		PAFAH1B2 - platelet-activating factor acetylhydrolase 1b, catalytic subunit 2 (30kda)
	PTX	UNTR VS TOX	TPM	0.05	Excl		ACTR1A - arp1 actin-related protein 1 homolog a, centractin alpha (yeast)
	PTX	UNTR VS TOX	TPM	0.05	Excl		RGS2 - regulator of g-protein signaling 2, 24kda
	PTX	UNTR VS TOX	TPM	0.05	Excl		DSG2 - desmoglein 2
	PTX	UNTR VS TOX	TPM	0.05	Excl		LGR4 - leucine-rich repeat containing g protein-coupled receptor 4
	PTX	UNTR VS TOX	TPM	0.05	Excl		BCL2L1 - bcl2-like 1
	PTX	UNTR VS TOX	TPM	0.05	Excl		ACSL4 - acyl-coa synthetase long-chain family member 4
	PTX	UNTR VS TOX	TPM	0.05	Excl		B4GALT1 - udp-gal:betaglcnac beta 1,4- galactosyltransferase, polypeptide 1
	PTX	UNTR VS TOX	TPM	0.05	Excl		ATP2B4 - atpase, ca++ transporting, plasma membrane 4
	PTX	UNTR VS TOX	TPM	0.05	Excl		MBD2 - methyl-cpg binding domain protein 2
	PTX	UNTR VS TOX	TPM	0.05	Excl		ETS1 - v-ets avian erythroblastosis virus e26 oncogene homolog 1
	PTX	UNTR VS TOX	TPM	0.05	Excl		RAI14 - retinoic acid induced 14
